# Systematic benchmarking of ‘all-in-one’ microbial SNP calling pipelines

**DOI:** 10.1101/2022.05.05.487569

**Authors:** Caitlin Falconer, Thom Cuddihy, Scott A. Beatson, David L. Paterson, Patrick NA. Harris, Brian M. Forde

## Abstract

Clinical and public health microbiology is increasingly utilising whole genome sequencing (WGS) technology and this has lead to the development of a myriad of analysis tools and bioinformatics pipelines. Single nucleotide polymorphism (SNP) analysis is an approach used for strain characterisation and determining isolate relatedness. However, in order to ensure the development of robust methodologies suitable for clinical application of this technology, accurate, reproducible, traceable and benchmarked analysis pipelines are necessary. To date, the approach to benchmarking of these has been largely ad-hoc with new pipelines benchmarked on their own datasets with limited comparisons to previously published pipelines.

In this study, Snpdragon, a fast and accurate SNP calling pipeline is introduced. Written in Nextflow, Snpdragon is capable of handling small to very large and incrementally growing datasets. Snpdragon is benchmarked using previously published datasets against six other all-in-one microbial SNP calling pipelines, Lyveset, Lyveset2, Snippy, SPANDx, BactSNP and Nesoni. The effect of dataset choice on performance measures is demonstrated to highlight some of the issues associated with the current available benchmarking approaches.

The establishment of an agreed upon gold-standard benchmarking process for microbial variant analysis is becoming increasingly important to aid in its robust application, improve transparency of pipeline performance under different settings and direct future improvements and development.

Snpdragon is available at https://github.com/FordeGenomics/SNPdragon.

**Impact statement:** Whole-genome sequencing has become increasingly popular in infectious disease diagnostics and surveillance. The resolution provided by single nucleotide polymorphism (SNP) analyses provides the highest level of insight into strain characteristics and relatedness. Numerous approaches to SNP analysis have been developed but with no established gold-standard benchmarking approach, choice of bioinformatics pipeline tends to come down to laboratory or researcher preference. To support the clinical application of this technology, accurate, transparent, auditable, reproducible and benchmarked pipelines are necessary. Therefore, Snpdragon has been developed in Nextflow to allow transparency, auditability and reproducibility and has been benchmarked against six other all-in-one pipelines using a number of previously published benchmarking datasets. The variability of performance measures across different datasets is shown and illustrates the need for a robust, fair and uniform approach to benchmarking.

**Data Summary:**

1. Previously sequenced reads for *Escherichia coli* O25b:H4-ST131 strain EC958 are available in BioProject PRJNA362676. BioSample accession numbers for the three benchmarking isolates are:
  - EC958: SAMN06245884
  - MS6573: SAMN06245879
  - MS6574: SAMN06245880
2. Accession numbers for reference genomes against the *E. coli* O25b:H4-ST131 strain EC958 benchmark are detailed in table 2.
3. Simulated benchmarking data previously described by Yoshimura et al. is available at http://platanus.bio.titech.ac.jp/bactsnp (1).
4. Simulated datasets previously described by Bush et al. is available at http://dx.doi.org/10.5287/bodleian:AmNXrjYN8 (2).
5. Real sequencing benchmarking datasets previously described by Bush et al. are available at http://dx.doi.org/10.5287/bodleian:nrmv8k5r8 (2).
