## Supplementary for "Systematic benchmarking of ‘all-in-one’ microbial SNP calling pipelines"

### Sheet: Table S1
Table S1. Pariwise SNP distances for BactSNP, Lyveset, Lyveset2, Nesoni, PickleSNP, Snippy and SPANDx on EC958 against different reference genomes.
Reference	Reference Similarity (%)	Tool	EC958 to MS6573	EC958 to MS6574	MS6573 to MS6574
EC958	100	Bactsnp	1	1	0
ECJJ1886	99.9	Bactsnp	1	1	0
SE15	99.5	Bactsnp	1	1	0
UTI89	98.3	Bactsnp	1	1	0
IAI39	97.2	Bactsnp	1	1	0
E. coli K12	96.8	Bactsnp	1	1	0
SE11	96.7	Bactsnp	1	1	0
Sakai	96.5	Bactsnp	1	1	0
EC958	100	Lyveset	1	1	0
ECJJ1886	99.9	Lyveset	1	1	0
SE15	99.5	Lyveset	10	10	0
UTI89	98.3	Lyveset	50	44	0
IAI39	97.2	Lyveset	11	13	1
E. coli K12	96.8	Lyveset	6	8	0
SE11	96.7	Lyveset	4	8	0
Sakai	96.5	Lyveset	13	17	0
EC958	100	Lyveset2	1	1	0
ECJJ1886	99.9	Lyveset2	1	1	0
SE15	99.5	Lyveset2	10	10	0
UTI89	98.3	Lyveset2	50	44	0
IAI39	97.2	Lyveset2	12	13	1
E. coli K12	96.8	Lyveset2	6	8	0
SE11	96.7	Lyveset2	4	8	0
Sakai	96.5	Lyveset2	13	17	0
EC958	100	Nesoni	1	1	0
ECJJ1886	99.9	Nesoni	17	17	0
SE15	99.5	Nesoni	40	40	0
UTI89	98.3	Nesoni	96	97	1
IAI39	97.2	Nesoni	61	61	0
E. coli K12	96.8	Nesoni	68	68	0
SE11	96.7	Nesoni	35	35	0
Sakai	96.5	Nesoni	66	66	0
EC958	100	Snpdragon	1	1	0
ECJJ1886	99.9	Snpdragon	1	1	0
SE15	99.5	Snpdragon	1	1	0
UTI89	98.3	Snpdragon	1	1	0
IAI39	97.2	Snpdragon	1	1	0
E. coli K12	96.8	Snpdragon	1	1	0
SE11	96.7	Snpdragon	1	1	0
Sakai	96.5	Snpdragon	1	1	0
EC958	100	Snippy	1	1	0
ECJJ1886	99.9	Snippy	5	4	1
SE15	99.5	Snippy	13	8	11
UTI89	98.3	Snippy	67	52	23
IAI39	97.2	Snippy	147	94	67
E. coli K12	96.8	Snippy	100	69	51
SE11	96.7	Snippy	99	75	48
Sakai	96.5	Snippy	111	69	48
EC958	100	Spandx	1	1	0
ECJJ1886	99.9	Spandx	2	2	0
SE15	99.5	Spandx	7	5	2
UTI89	98.3	Spandx	22	22	4
IAI39	97.2	Spandx	28	31	5
E. coli K12	96.8	Spandx	24	26	6
SE11	96.7	Spandx	34	36	8
Sakai	96.5	Spandx	35	33	8

### Sheet: Table S2
Table S2. Median combined F1 score on Yoshimura dataset.
Tool	Median F1
Snpdragon	0.962
Spandx	0.961
Nesoni	0.937
Lyveset	0.905
Lyveset2	0.899
BactSNP	0.863
Snippy	0.345
